# An association between *Dnmt1* and *Wnt* in the production of oocytes in the whitefly *Bemisia tabaci*

**DOI:** 10.1101/2023.09.13.557185

**Authors:** Christopher B. Cunningham, Emily A. Shelby, Elizabeth C. McKinney, Alvin M. Simmons, Allen J. Moore, Patricia J. Moore

## Abstract

The function of methylation in insects and the DNA methyltransferase (*Dnmt*) genes that influence methylation remains uncertain. We used RNAi to reduce the gene expression of *Dnmt1* within the whitefly *Bemisia tabaci*, a hemipteran species that relies on *Dnmt1* for proper gametogenesis. We then used RNA-seq to test an *a priori* hypothesis that meiosis related genetic pathways would be perturbed. We generally did not find an overall effect on meiosis related pathways. However, we found that genes in the *Wnt* pathway, genes associated with the entry into meiosis in vertebrates, were differentially expressed. Our results are consistent with *Dnmt1* knockdown influencing specific pathways and not causing general transcriptional response. This is a finding that is also seen with other insect species. We also characterized the methylome of *B. tabaci* and assessed the influence of *Dnmt1* knockdown on cytosine methylation. This species has methylome characteristics comparable to other hemipterans regarding overall level, enrichment within gene bodies, and bimodal distribution of methylated/non-methylated genes. Very little differential methylation was observed, and difference of methylation were not associated with differences of gene expression. The effect on *Wnt* presents an interesting new candidate pathway for future studies.
