## Supplementary material for "An association between *Dnmt1* and *Wnt* in the production of oocytes in the whitefly *Bemisia tabaci*": GO Term Overrepresentation SI

GO.ID	GO Term	GO category	Genes annotated w/ GO Term	Significant genes w/ GO Term	Adjusted P-value
GO:0007144	female meiosis I	BP	5	2	0.00021
GO:0007288	sperm axoneme assembly	BP	7	2	0.00044
GO:0045571	negative regulation of imaginal disc growth	BP	9	2	0.00075
GO:0046692	sperm competition	BP	11	2	0.00114
GO:0046621	negative regulation of organ growth	BP	18	2	0.00312
GO:0016476	regulation of embryonic cell shape	BP	19	2	0.00347
GO:0035352	NAD transmembrane transport	BP	1	1	0.00471
GO:0046098	guanine metabolic process	BP	1	1	0.00471
GO:0051067	dihydropteridine metabolic process	BP	1	1	0.00471
GO:0070462	plus-end specific microtubule depolymerization	BP	1	1	0.00471
GO:1905503	regulation of motile cilium assembly	BP	1	1	0.00471
GO:0007079	mitotic chromosome movement towards spindle pole	BP	2	1	0.00941
GO:0007495	visceral mesoderm-endoderm interaction involved in midgut development	BP	2	1	0.00941
GO:0015990	electron transport coupled proton transport	BP	2	1	0.00941
GO:0035349	coenzyme A transmembrane transport	BP	2	1	0.00941
GO:0035350	FAD transmembrane transport	BP	2	1	0.00941
GO:0036258	multivesicular body assembly	BP	2	1	0.00941
GO:0051296	establishment of meiotic spindle orientation	BP	2	1	0.00941
GO:0061867	establishment of mitotic spindle asymmetry	BP	2	1	0.00941
GO:0080121	AMP transport	BP	2	1	0.00941
GO:0006123	mitochondrial electron transport, cytochrome c to oxygen	BP	3	1	0.01408
GO:0006516	glycoprotein catabolic process	BP	3	1	0.01408
GO:0006930	substrate-dependent cell migration, cell extension	BP	3	1	0.01408
GO:0015867	ATP transport	BP	3	1	0.01408
GO:0032486	Rap protein signal transduction	BP	3	1	0.01408
GO:0015866	ADP transport	BP	4	1	0.01873
GO:0035207	negative regulation of hemocyte proliferation	BP	4	1	0.01873
GO:0046602	regulation of mitotic centrosome separation	BP	4	1	0.01873
GO:0007352	zygotic specification of dorsal/ventral axis	BP	5	1	0.02336
GO:0009263	deoxyribonucleotide biosynthetic process	BP	5	1	0.02336
GO:0016925	protein sumoylation	BP	5	1	0.02336
GO:0030721	spectrosome organization	BP	5	1	0.02336
GO:0015858	nucleoside transport	BP	6	1	0.02797
GO:0042246	tissue regeneration	BP	6	1	0.02797
GO:2000241	regulation of reproductive process	BP	69	3	0.03155
GO:0006515	protein quality control for misfolded or incompletely synthesized proteins	BP	7	1	0.03256
GO:0030513	positive regulation of BMP signaling pathway	BP	7	1	0.03256
GO:0045751	negative regulation of Toll signaling pathway	BP	7	1	0.03256
GO:0046605	regulation of centrosome cycle	BP	7	1	0.03256
GO:0044703	multi-organism reproductive process	BP	750	9	0.03256
GO:0035204	negative regulation of lamellocyte differentiation	BP	8	1	0.03712
GO:0040020	regulation of meiotic nuclear division	BP	8	1	0.03712
GO:0046008	regulation of female receptivity, post-mating	BP	8	1	0.03712
GO:0048581	negative regulation of post-embryonic development	BP	8	1	0.03712
GO:0006919	activation of cysteine-type endopeptidase activity involved in apoptotic process	BP	9	1	0.04167
GO:0010888	negative regulation of lipid storage	BP	9	1	0.04167
GO:0032515	negative regulation of phosphoprotein phosphatase activity	BP	9	1	0.04167
GO:1903707	negative regulation of hemopoiesis	BP	9	1	0.04167
GO:0022409	positive regulation of cell-cell adhesion	BP	10	1	0.04619
GO:0030728	ovulation	BP	10	1	0.04619
GO:0035090	maintenance of apical/basal cell polarity	BP	10	1	0.04619
GO:0000224	peptide-N4-(N-acetyl-beta-glucosaminyl)asparagine amidase activity	MF	1	1	0.005
GO:0004153	dihydropterin deaminase activity	MF	1	1	0.005
GO:0008301	DNA binding, bending	MF	1	1	0.005
GO:0008892	guanine deaminase activity	MF	1	1	0.005
GO:0044610	FMN transmembrane transporter activity	MF	1	1	0.005
GO:0051724	NAD transmembrane transporter activity	MF	1	1	0.005
GO:0061665	SUMO ligase activity	MF	1	1	0.005
GO:0003730	mRNA 3'-UTR binding	MF	22	2	0.0053
GO:0004748	ribonucleoside-diphosphate reductase activity, thioredoxin disulfide as acceptor	MF	2	1	0.0101
GO:0015228	coenzyme A transmembrane transporter activity	MF	2	1	0.0101
GO:0015230	FAD transmembrane transporter activity	MF	2	1	0.0101
GO:0071889	14-3-3 protein binding	MF	2	1	0.0101
GO:0080122	AMP transmembrane transporter activity	MF	2	1	0.0101
GO:0004144	diacylglycerol O-acyltransferase activity	MF	3	1	0.0151
GO:0005347	ATP transmembrane transporter activity	MF	3	1	0.0151
GO:0033134	ubiquitin activating enzyme binding	MF	3	1	0.0151
GO:0004129	cytochrome-c oxidase activity	MF	4	1	0.0201
GO:0015217	ADP transmembrane transporter activity	MF	4	1	0.0201
GO:0034338	short-chain carboxylesterase activity	MF	4	1	0.0201
GO:0031072	heat shock protein binding	MF	6	1	0.0299
GO:0008574	plus-end-directed microtubule motor activity	MF	7	1	0.0348
GO:0055028	cortical microtubule	CC	1	1	0.0054
GO:0061673	mitotic spindle astral microtubule	CC	1	1	0.0054
GO:0090619	meiotic spindle pole	CC	1	1	0.0054
GO:0036038	MKS complex	CC	2	1	0.0108
GO:0097431	mitotic spindle pole	CC	2	1	0.0108
GO:0005751	mitochondrial respiratory chain complex IV	CC	3	1	0.0162
GO:0005779	integral component of peroxisomal membrane	CC	3	1	0.0162
GO:0031901	early endosome membrane	CC	4	1	0.0215
GO:0000813	ESCRT I complex	CC	5	1	0.0268
GO:0035062	omega speckle	CC	5	1	0.0268
GO:0005576	extracellular region	CC	330	5	0.0294
GO:0005813	centrosome	CC	50	2	0.0295
GO:0000940	outer kinetochore	CC	6	1	0.0321
GO:0005828	kinetochore microtubule	CC	7	1	0.0373
GO:0036157	outer dynein arm	CC	7	1	0.0373
